# Specialized S-type ribosomes of *Plasmodium yoelii* enhance host-to-vector malaria transmission

**DOI:** 10.1101/2024.11.14.623520

**Authors:** James P. McGee, Sylvie Briquet, Olivier Silvie, Scott E. Lindner

## Abstract

Unlike most eukaryotes, *Plasmodium* species only encode 4-5 ribosomal DNA loci, making them an exceptional model system for genetic studies of ribosome specialization. *Plasmodium* ribosomes are characterized as A-type and S-type, defined by differing temporal expression patterns and sequence variation. The two S-type rRNAs (S1 & S2) are most abundant in developing mosquito stages, yet maintain low levels of abundance in blood stages. Two previous, conflicting studies found that one or either S-type rRNA was essential to mosquito-stage development, but these experiments were hampered by technical constraints. Therefore, we used the DiCre recombinase to generate transgenic parasites with clean deletions of the S1, S2, or both S-type rDNAs (S-type null) to characterize their roles and interplay in both mosquito- and blood-stage parasites. Contrary to previous conclusions, the presence of either or both S-type rRNAs was not required for sporozoite development, yet promoted host-to-vector transmission, oocyst maturation, and productive sporogony. Unexpectedly, we found that S-type ribosomes have different, opposing impacts on blood stage development despite being at low abundances. Deletion of S1 rDNA nearly ablated the first wave of parasitemia without impacting transmissible male gametocyte counts. Reciprocally, the deletion of S2 rDNA reduced counts of transmissible male gametocytes without impacting parasitemia, which was phenocopied by the S-type null line. Because the LSU portion of S1 rDNA could not be deleted, we assessed the S-type SSU rDNAs for potentially dominant roles. Introduction of extra plasmid-based copies of either S1 or S2 SSU rDNA resulted in either increased parasitemia or male gametogenesis, respectively. Yet, both decreased transmission and impacted early mosquito-stage development. These results indicate that driving functions of *Plasmodium’s* S-type ribosomes occur during blood stages, with S-type SSUs contributing distinct, separable functions. To the best of our knowledge, this is the first example of specialized ribosomes driving cellular outcomes at low abundances.

**Author Summary:** Malaria parasites (*Plasmodium* spp.) have specialized ribosomes with distinct temporal expression patterns and ribosomal RNA (rRNA) sequence variation. While previous work has demonstrated the importance of the S1 or S2 types of ribosomes to mosquito-stage development, technical limitations led to conflicting conclusions and prevented the investigation of whether the S-type ribosomes were essential for parasite development. Here, we used a DiCre recombinase system to overcome past limitations and generated clean deletions of both S-type rDNA genes, as well as the first *Plasmodium* line with both S-type rDNA genes deleted. Surprisingly, we found that *Plasmodium yoelii* parasites do not require either S-type ribosome for mosquito-stage development, when these rRNAs are most abundant. Instead, we found that S-type ribosomes contribute distinct functions during blood-stage development when these ribosomes make up only a small fraction of the total ribosomes present. In these stages, we found that S1 and S2 ribosomes have different, opposing functions that work cooperatively to promote transmission from the mammalian host to the mosquito vector.
