## Supplementary material for "Specialized S-type ribosomes of *Plasmodium yoelii* enhance host-to-vector malaria transmission": Table S1

### Sheet: Sheet1
Table S1: Oligonucleotides used in this study. Lower case letters indicate non-homologous bases added for cloning purposes.
			Creation of Transgenic Parasites
Construct	Plasmid ID	Primer ID	Primer Description	Sequence
ΔS1	pSL1555	30-49	Chr5 S1 rDNA 3' Homology Arm	ccggtaccGTTCTTCTTTGACTTACTGCTGATTTAAAAGCGAAAC
		30-50	Chr5 S1 rDNA 3' Homology Arm	ggcctggatcaccggtgatcgtcgacgatccgacaCCCTAAGTAGGAAATCCATGCAATCACGAGCATAAATAATG
		30-41	Chr5 S1 rDNA 5' Homology Arm	gtgtcggatcgtcgacgatcaccggtgatcCAGGCCACCACATGTTAAGTAGTATATATACTGTTGAAG
		30-42	Chr5 S1 rDNA 5' Homology Arm	gcctcgagCACCACGATGTTTTCTATAACTTTACAAACACACTACACAC
ΔS2	pSL1556	30-43	Chr6 S2 rDNA 3' Homology Arm	ccggtaccGAGTGAACAAGTAATAAGTATATATTTGGGAAGGTGGTATATTG
		30-44	Chr6 S2 rDNA 3' Homology Arm	caccggtgatcgtcgacgatcCCCTTTTCTACTACTTAACCATTTTCATTTGTCTATCC
		30-45	Chr6 S2 rDNA 5' Homology Arm	ggggatcgtcgacgatcaccggtgatcCATCCATATATACTCAATCGTCGGGAGGTTG
		30-46	Chr6 S2 rDNA 5' Homology Arm	gcctcgagCACACAATAAATACCAAACGGAAATTCGGAAATGC
Chr7 ΔA	pSL1597	31-54	Chr7 A rDNA 3' Homology Arm	ccggtaccGTTAAAGATTATGTAATGTATTTCCAACATG
		31-58	Chr7 A rDNA 3' Homology Arm	cacgatcaccggtgatcgtcgacgatcGTTGTATTTATACATTTTTAAACGCTCTTAC
		31-45	Chr7 A rDNA 5' Homology Arm	aacgatcgtcgacgatcaccggtgatcGTGTTTACGCATTAAAACTTACTATGAATAATC
		31-46	Chr7 A rDNA 5' Homology Arm	gcctcgagCACTTCATAGTTTAATGTGTTCAGCATGC
Chr12 ΔA	pSL1593	31-51	Chr12 A rDNA 3' Homology Arm	ccggtaccgCTCATAAACAAGTTTATATATTTTATGAGGAGGGT
		31-52	Chr12 A rDNA 3' Homology Arm	atggatcaccggtgatcgtcgacgatcCGATAAAATAGTGTAAAAGTTCCCTAGTGTG
		31-49	Chr12 A rDNA 5' Homology Arm	tcggatcgtcgacgatcaccggtgatcCATGGTTAAATTGAAGGAAATATAATGGTTGTC
		31-50	Chr12 A rDNA 5' Homology Arm	gcctcgagCCAAAGGCGCTACAATATTAAATTATCCAAGG
S1 Δ5.8S+28S A	pSL1700	30-49	Chr5 S1 rDNA 3' Homology Arm	ccggtaccGTTCTTCTTTGACTTACTGCTGATTTAAAAGCGAAAC
		30-50	Chr5 S1 rDNA 3' Homology Arm	ggcctggatcaccggtgatcgtcgacgatccgacaCCCTAAGTAGGAAATCCATGCAATCACGAGCATAAATAATG
		33-55	Chr5 S1 Δ5.8S+28S A 5' Homology Arm	gcaccggtGAGTATTTAAAATTATATCTGCGCGTGGGTGTCAAAGCCTACACGTCAGC
		33-56	Chr5 S1 Δ5.8S+28S A 5' Homology Arm	gcctcgagCGTTAAGATTGTGCTAATAAGATTGTGATAAATTTAG
S1 Δ5.8S+28S B	pSL1701	30-49	Chr5 S1 rDNA 3' Homology Arm	ccggtaccGTTCTTCTTTGACTTACTGCTGATTTAAAAGCGAAAC
		30-50	Chr5 S1 rDNA 3' Homology Arm	ggcctggatcaccggtgatcgtcgacgatccgacaCCCTAAGTAGGAAATCCATGCAATCACGAGCATAAATAATG
		33-69	Chr5 S1 Δ5.8S+28S B 5' Homology Arm	gcaccggtCGATTTAAAGATTTGTATACTAATATTTAATGGATAATAATTTTG
		33-72	Chr5 S1 Δ5.8S+28S B 5' Homology Arm	gcctcgagCCAAGACATCCATCGTTAAGATTGTGCTAATAAGATTGTGATAAATTTAG
S1 Δ28S	pSL1702	30-49	Chr5 S1 rDNA 3' Homology Arm	ccggtaccGTTCTTCTTTGACTTACTGCTGATTTAAAAGCGAAAC
		30-50	Chr5 S1 rDNA 3' Homology Arm	ggcctggatcaccggtgatcgtcgacgatccgacaCCCTAAGTAGGAAATCCATGCAATCACGAGCATAAATAATG
		33-57	Chr5 S1 rDNA S1 Δ28S 5' Homology Arm	gcaccggtGTGGTTGGAAACTCATAGGGTTAGGACACCAG
		33-58	Chr5 S1 rDNA S1 Δ28S 5' Homology Arm	gcctcgagCGCTCTCCTATTCCATATGTCAATATGCAATCACC
S1 SSU rDNA	pSL1756	35-8	Chr5 S1 SSU rDNA Amplicon	gatcgggcccCCGAACTCGTATGGGAAAGAAGTATCAAGTCAATTGC
		35-9	Chr5 S1 SSU rDNA Amplicon	gatcgcggccgcCGGCCTTCATCGCTGTAGGAACCAAGACATCCATCG
S2 SSU rDNA	pSL1754	35-10	Chr6 S1 SSU rDNA Amplicon	gatcgggcccGCATTTCCGAATTTCCGTTTGGTATTTATTGTGTG
		35-11	Chr6 S1 SSU rDNA Amplicon	gatcgcggccgcCGCTGTAGGAACCAAGACATCCATCGTTAAGATTGTGC
			Genotyping of Transgenic Parasites
Transgenic Parasite	Parasite ID	Primer ID	Primer Description	Sequence
ΔS1	Py1555	30-63	WT 5' external	GAGCTAATCGAATTGATATATAACATAAATGATCCATACATAC
		28-70	WT 5' internal	CCCAGTCATAAATTAATGGGCTCTCAAAGGGTCTG
		28-71	WT 3' internal	CTGGCTTGGCCCTGTGTTATCATTATGAGTGTTGTATG
		31-3	WT 3' external	CCTATACTTTGTATTAATAATACTTACCTATACTTTGTATTATC
		10-51	TG 5' internal	CATCACCATCTAATTCAACAAGAATTGGGACAACTCCAGTGAAAAGTTCTTCTCCTTTAC
		27-78	TG 3' internal	CCAGGAGGAGAAAGGCATTAAGTACAAATTTGAAGTATATGAGAAG
ΔS2	Py1556	31-31	WT 5' external	GCCAATTAAAACAATGTAAATGCAATATACGTTAC
		31-35	WT 5' internal	GGGATTTTATATCTCTTAAAAGCCGTTCC
		31-8	WT 3' internal	GAGGCTTATCCTTCCTGATAAAGTGTTAATATAAATTTTAAC
		31-5	WT 3' external	GATTTTATAAAATATGTGTACAAAAAAACCAACGTATAAC
		10-51	TG 5' internal	CATCACCATCTAATTCAACAAGAATTGGGACAACTCCAGTGAAAAGTTCTTCTCCTTTAC
		27-78	TG 3' internal	CCAGGAGGAGAAAGGCATTAAGTACAAATTTGAAGTATATGAGAAG
Chr7 ΔA	Py1597	32-12	WT 5' external	CAGTATCAGTGTTATTCTTAAATATATTTCATAGCGC
		32-13	WT 5' internal	CCTTTAATCAAATATACCTCTAATCAAATATACCTTTAATC
		32-36	WT 3' internal	GCCATTTGGAGGCTTGCCTCCTTTTGGTTCTTG
		32-38	WT 3' external	GTAACATCATGTAAGCATAACTTTAGGGCACTCG
		10-51	TG 5' internal	CATCACCATCTAATTCAACAAGAATTGGGACAACTCCAGTGAAAAGTTCTTCTCCTTTAC
		27-78	TG 3' internal	CCAGGAGGAGAAAGGCATTAAGTACAAATTTGAAGTATATGAGAAG
Chr12 ΔA	Py1593	32-16	WT 5' external	GGTCTTTGATATCTGTTTCAATTTGCTGGTGTGG
		32-17	WT 5' internal	CTTTTAAACTTCCGCGACTGTGAATATACCTCC
		32-41	WT 3' internal	GTGGAAGAAATAATAAAAGAAAATTGAGATTAGATCATTTTACGG
		32-42	WT 3' external	CTTCGAGGCATTTGTTTATCATAACTCCAACC
		10-51	TG 5' internal	CATCACCATCTAATTCAACAAGAATTGGGACAACTCCAGTGAAAAGTTCTTCTCCTTTAC
		27-78	TG 3' internal	CCAGGAGGAGAAAGGCATTAAGTACAAATTTGAAGTATATGAGAAG
S1 Δ5.8S+28S A/B	Py1700/Py1701	35-58	WT 5' external	GATTTCCCTCCGGGGAATTCTTAGATTGCTTCC
		35-59	WT 5' internal	CCTACATTACAAACCCGTCGGCCATAACCCA
		28-71	WT 3' internal	CTGGCTTGGCCCTGTGTTATCATTATGAGTGTTGTATG
		31-3	WT 3' external	CCTATACTTTGTATTAATAATACTTACCTATACTTTGTATTATC
		10-51	TG 5' internal	CATCACCATCTAATTCAACAAGAATTGGGACAACTCCAGTGAAAAGTTCTTCTCCTTTAC
		27-78	TG 3' internal	CCAGGAGGAGAAAGGCATTAAGTACAAATTTGAAGTATATGAGAAG
S1 Δ28S	Py1702	33-81	WT 5' external	GCAGGCTGAAAACAGATACGGGAATATATGTTAGG
		34-1	WT 5' internal	CCCCACCGAGGACATGAGGACATCCCTAAGATTG
		28-71	WT 3' internal	CTGGCTTGGCCCTGTGTTATCATTATGAGTGTTGTATG
		31-3	WT 3' external	CCTATACTTTGTATTAATAATACTTACCTATACTTTGTATTATC
		10-51	TG 5' internal	CATCACCATCTAATTCAACAAGAATTGGGACAACTCCAGTGAAAAGTTCTTCTCCTTTAC
		27-78	TG 3' internal	CCAGGAGGAGAAAGGCATTAAGTACAAATTTGAAGTATATGAGAAG
489 Plasmid	Py489 Plasmid	35-45	Plasmid amplicon pSL489	GTGATCAGATGTTGCCATTCCATCACCAAATG
		10-51	Plasmid amplicon pSL489	CATCACCATCTAATTCAACAAGAATTGGGACAACTCCAGTGAAAAGTTCTTCTCCTTTAC
S1 SSU rDNA	Py1756 Plasmid	27-78	Plasmid amplicon pSL1756	CCAGGAGGAGAAAGGCATTAAGTACAAATTTGAAGTATATGAGAAG
		35-38	Plasmid amplicon pSL1756	CATTGGTTGGTCGTCGTTTCATTATACATTCG
S2 SSU rDNA	Py1754 Plasmid	27-78	Plasmid amplicon pSL1754	CCAGGAGGAGAAAGGCATTAAGTACAAATTTGAAGTATATGAGAAG
		35-37	Plasmid amplicon pSL1754	GGTGGTAATATTCGATACACACACATAAAAGAC
